# A human fetal lung cell atlas uncovers proximal-distal gradients of differentiation and key regulators of epithelial fates

**DOI:** 10.1101/2022.01.11.474933

**Authors:** Peng He, Kyungtae Lim, Dawei Sun, Jan Patrick Pett, Quitz Jeng, Krzysztof Polanski, Ziqi Dong, Liam Bolt, Laura Richardson, Lira Mamanova, Monika Dabrowska, Anna Wilbrey-Clark, Elo Madissoon, Zewen Kelvin Tuong, Emma Dann, Chenqu Suo, Isaac Goh, Masahiro Yoshida, Marko Z Nikolić, Sam M Janes, Xiaoling He, Roger A Barker, Sarah A Teichmann, John C. Marioni, Kerstin B Meyer, Emma L Rawlins

## Abstract

We present a multiomic cell atlas of human lung development that combines single cell RNA and ATAC sequencing, high throughput spatial transcriptomics and single cell imaging. Coupling single cell methods with spatial analysis has allowed a comprehensive cellular survey of the epithelial, mesenchymal, endothelial and erythrocyte/leukocyte compartments from 5-22 post conception weeks. We identify new cell states in all compartments. These include developmental-specific secretory progenitors and a new subtype of neuroendocrine cell related to human small cell lung cancer. Our datasets are available through our web interface (https://lungcellatlas.org). Finally, to illustrate its general utility, we use our cell atlas to generate predictions about cell-cell signalling and transcription factor hierarchies which we test using organoid models.

**Highlights:**

- Spatiotemporal atlas of human lung development from 5-22 post conception weeks identifies 144 cell types/states.
- Tracking the developmental origins of multiple cell compartments, including new progenitor states.
- Functional diversity of fibroblasts in distinct anatomical signalling niches.
- Resource applied to interrogate and experimentally test the transcription factor code controlling neuroendocrine cell heterogeneity and the origins of small cell lung cancer.
