## Supplementary Table 3 - Sample metadata for "A human fetal lung cell atlas uncovers proximal-distal gradients of differentiation and key regulators of epithelial fates"

### Sheet: Donors
Sample names	Gestational ages	Proximal/Distal dissection	Enrichment	Gender
HDBR-L 14808	18 pcw	Yes	No	M
HDBR-L 14804	22 pcw	Yes	No	M
HDBR-L 14853	15 pcw	Yes	No	F
HDBR-L 14854	20 pcw	Yes	No	F
HDBR-L 15167	20 pcw	Yes	No	M
HDBR-L 15168	22 pcw	Yes	No/Trypsin	M
HDBR-L 15233	15 pcw	Yes	No/Trypsin+CD326 MACS enrichment	M
HDBR-L 15219	18 pcw	Yes	No/Trypsin+CD326 MACS enrichment	M
HDBR-L 15279	9 pcw	No	No/Trypsin+CD326 MACS enrichment	F
HDBR-L 15280	11 pcw	No	No/Trypsin+CD326 MACS enrichment	M
BRC 2192	6 pcw 6 day	No	No	F
BRC 2188	5 pcw	No	No	F
BRC 2120	6 pcw 1 day	No	No	F
BRC 2153*	8 pcw	No	No	F
HDBR-L 13927	14 pcw	No	CD45 CD235a CD326 MACS depletion	M
HDBR-L 13929	17 pcw	No	CD45 CD235a CD326 MACS depletion	M_XYY
HDBR-L 13930	20 pcw	No	CD45 CD235a CD326 MACS depletion	F
HDBR-L 14079	13 pcw	No	CD45 CD235a CD326 MACS depletion	M
HDBR-L 14080	15 pcw	No	CD45 CD235a CD326 MACS depletion	F
HDBR-L 14103	13 pcw	No	CD45 CD235a CD326 MACS depletion	M
HDBR-L 14081	21 pcw	No	CD45 CD235a CD326 MACS depletion	F
HDBR-L 14102	11 pcw	No	CD45 CD235a CD326 MACS depletion	M
HDBR-L 14104	17 pcw	No	CD45 CD235a CD326 MACS depletion	F
HDBR-L 13838	17 pcw	No	CD45 CD235a CD326 MACS depletion	M
BRC1915	7 pcw	No; Tip organoid derivation	No	M
BRC1943	9 pcw	No; Tip organoid derivation	No	N/A
BRC 2174	8 pcw	No; Tip organoid derivation	No	M
BRC 2315	10 pcw	No; Tip organoid derivation	No	N/A
BRC 2316	9 pcw	No; Tip organoid derivation	No	N/A
HDBR-L 13393	8 pcw	No; Tip organoid derivation	No	M
HDBR-L 15909	9 pcw	No; Tip organoid derivation	No	M
BRC 2377	9 pcw	Yes; SCGB3A2-GFP+/- isolation	No	N/A
BRC 2387	10 pcw	Yes; SCGB3A2-GFP+/- isolation	No	N/A
HDBR-N 16226	8 pcw	Yes; SCGB3A2-GFP+/- isolation	No	F
BRC 2391	11 pcw	Yes; SCGB3A2-GFP+/- isolation	No	N/A
BRC 2384	11 pcw	Yes; SCGB3A2-GFP+/- isolation	No	N/A
HDBR 15477	12 pcw	No; Visium	No	F
HDBR 15514	14 pcw	No; Visium	No	M
HDBR 15413	16 pcw	No; Visium	No	M
HDBR 15415	17 pcw	No; Visium	No	M
HDBR 15478	12 pcw	No; Visium	No	F
HDBR 15428	14 pcw	No; Visium	No	F
HDBR 15424	16 pcw	No; Visium	No	M
HDBR 15417	17 pcw	No; Visium	No	F
HDBR 15737	20 pcw	Yes; Visium	No	M
HDBR 15739	20 pcw	Yes; Visium	No	M
HDBR 15739	20 pcw	Yes; Visium	No	M
HDBR 15773	19 pcw	Yes; Visium	No	M
*this sample is fetal atrium

### Sheet: Libraries
5891STDY8062349	HDBR14808
5891STDY8062350	HDBR14808
5891STDY8062351	HDBR14804
5891STDY8062352	HDBR14804
5891STDY8062353	HDBR14853
5891STDY8062354	HDBR14853
5891STDY8062355	HDBR14854
5891STDY8062356	HDBR14854
WSSS_F_LNG8713176	HDBR15167
WSSS_F_LNG8713177	HDBR15167
WSSS_F_LNG8713178	HDBR15168
WSSS_F_LNG8713179	HDBR15168
WSSS_F_LNG8713180	HDBR15168
WSSS_F_LNG8713181	HDBR15168
WSSS_F_LNG8713184	HDBR15233
WSSS_F_LNG8713185	HDBR15233
WSSS_F_LNG8713186	HDBR15219
WSSS_F_LNG8713187	HDBR15219
WSSS_F_LNG8713188	HDBR15233
WSSS_F_LNG8713189	HDBR15233
WSSS_F_LNG8713190	HDBR15219
WSSS_F_LNG8713191	HDBR15219
5891STDY9030806	HDBR15279
5891STDY9030807	HDBR15280
5891STDY9030808	HDBR15279
5891STDY9030809	HDBR15280
5891STDY9030810	HDBR15279+15280
WSSS8012016	BRC2192
WSSS8011222	BRC2188
SIGAA10	HDBRL13927
SIGAB10	HDBRL13929
SIGAC10	HDBRL13930
SIGAE6	HDBRL14079
SIGAF6	HDBRL14080
SIGAG12	HDBRL14103
SIGAG6	HDBRL14081
SIGAH10	HDBRL14102
SIGAH12	HDBRL14104
SIGAH4	HDBRL13838
5478STDY7698210	BRC2120
5698STDY7839908	BRC2153
5698STDY7839910	BRC2153
5698STDY7839918	BRC2153
WSSS_F_LNG10282020	HDBR1915,HDBR2174,HDBR-N13393
WSSS_F_LNG10282021	HDBR1915,HDBR2174,HDBR-N13393
WSSS_F_LNG10282022	HDBR1915,HDBR2174,HDBR-N13393
WSSS_F_LNG10282023	HDBR1915,HDBR2174,HDBR-N13393
WSSS_F_LNG10282024	HDBR1915,HDBR2174,HDBR-N13393
WSSS_F_LNG10282025	HDBR1915,HDBR2174,HDBR-N13393
WSSS_F_LNG10282026	HDBR1915,HDBR2174,HDBR-N13393
WSSS_F_LNG10282027	HDBR1915,HDBR2174,HDBR-N13393
5891STDY8038667	BRC2188
5891STDY8038656	HDBR14853
5891STDY8038655	HDBR14853
5891STDY8038658	HDBR14854
5891STDY8038657	HDBR14854
WSSS_F_LNG8782714	HDBR15279
WSSS_F_LNG8782716	HDBR15279
5891STDY8038654	HDBR14804
5891STDY8038653	HDBR14804
5891STDY8038652	HDBR14808
5891STDY8038651	HDBR14808
5891STDY8642954	HDBR15167
5891STDY8642953	HDBR15167
5891STDY8642956	HDBR15168
5891STDY8642955	HDBR15168
5891STDY8642958	HDBR15168
5891STDY8642957	HDBR15168
WSSS_F_LNG8782709	HDBR15219
WSSS_F_LNG8782708	HDBR15219
WSSS_F_LNG8782713	HDBR15219
WSSS_F_LNG8782712	HDBR15219
WSSS_F_LNG8782707	HDBR15233
WSSS_F_LNG8782706	HDBR15233
WSSS_F_LNG8782711	HDBR15233
WSSS_F_LNG8782710	HDBR15233
WSSS_F_LNG8782715	HDBR15280
WSSS_F_LNG8782717	HDBR15280
6332STDY9479166	HDBR 15477
6332STDY9479167	HDBR 15514
6332STDY9479168	HDBR15413
6332STDY9479169	HDBR15413
6332STDY9479170	HDBR15478
6332STDY9479171	HDBR 15428
6332STDY9479172	HDBR 15424
6332STDY9479173	HDBR 15417
6332STDY10289520	HDBR 15737
6332STDY10289521	HDBR 15739
6332STDY10289522	HDBR 15739
6332STDY10289523	HDBR 15773
